# Conjugation Based CRISPR Antifungals (COBRA)

**DOI:** 10.64898/2025.12.06.692781

**Authors:** Vida Nasrollai, Bogumil J. Karas

**Affiliations:** Department of Biochemistry, Schulich School of Medicine and Dentistry, Western University, London, ON N6A 5C1, Canada

**Keywords:** Conjugation, CRISPR, Cas9, antifungal, *S. cerevisiae*, COBRA

## Abstract

Fungal infections are increasingly difficult to treat due to rising antifungal resistance and the limited number of effective drug classes. To address this challenge, we developed a conjugation-based CRISPR antifungal (COBRA) platform that enables delivery of programmable gene-targeting machinery from *Escherichia coli* to *Saccharomyces cerevisiae*. We engineered a mobilizable pVenom plasmids containing an oriT for conjugation, Cas9 and guide RNAs for elimination of yeast. To prevent toxicity in *E. coli*, yeast *ACT1* intron is inserted in *Cas9*. Seven guide RNAs targeting essential genes involved in cell cycle progression, ribosome function, and DNA replication were first assessed by using electroporation as delivery and demonstrated strong lethality for guides targeting *CDC28* and *MCM2*. When delivered by conjugation, these guides again reproduced these results, whereas an intron-targeting control remained non-lethal. Dual-guide plasmids eliminated yeast colony formation entirely. Together, these findings demonstrate that conjugation-delivered CRISPR machinery can successfully target endogenous fungal genes and, especially when multiplexed, offers an effective and programmable antifungal strategy.

**Graphical Abstract:** 
