## Supplementary file for "Conjugation Based CRISPR Antifungals (COBRA)"

### Sheet: Table S1
Conjugation-Based CRISPR Antifungals (COBRA)
Vida Nasrollai 1, Bogumil J. Karas1*
1Department of Biochemistry, Schulich School of Medicine and Dentistry, Western University, London, ON N6A 5C1, Canada
*Email: bkaras@uwo.ca
Supplemental Table S1. List of primers used to amplify the assembly fragments
Primer	Primer Sequence (5’ to 3’)	Expected size (bp	Template
gRNA12	CGCTGGCGCCGGCTGGGCAACACCTTCGGGTGGCGAATGGGACTGTTAGACTTGAGAAAG	620 bp	gRNA12-gBlock fragment
	AACGGACTAGCCTTATTTTAACTTGCTATTTCTAGCTCTAAAACTGGCCAGGTCTTAAGT	620 bp	gRNA12-gBlock fragment
Fragment 1	GGCGAATGGGACTGTTTTAGACTTAAGACCTGGCCAGTTTTAGAGCTAGAAATAGCAAGT	13733 bp	pV-GFP
	CTAGCTCTAAAACTCACCGACTTTCTCAAGTCTAACAGTCCCATTCGCCACCCGAAGGTG	13733 bp	pV-GFP
gRNA19	CGCTGGCGCCGGCTGGGCAACACCTTCGGGTGGCGAATGGGACTGTTAGACTTGAGAAAG	622 bp	gRNA19-gBlock fragment
	AACGGACTAGCCTTATTTTAACTTGCTATTTCTAGCTCTAAAACCACGTCTACGTCTTCT	622 bp	gRNA19-gBlock fragment
Fragment 2	GGCGAATGGGACTGTTTAATAGAAGACGTAGACGTGGTTTTAGAGCTAGAAATAGCAAGT	13733 bp	pV-GFP
	CTTTCTCAAGTCTAACAGTCCCATTCGCCACCCGAAGGTGTTGCCCAGCCGGCGCCAGCG	13733 bp	pV-GFP
Fragment 1	CGGCAAGTCCTAGTGCAATGGCGGTTTTTTACCCTCGTTCTGAAGAAGAGGCGACGCGGG	8597 bp	pWS158
	CCCGGATTCCGTTGATGAGTTTGCGGCTAAGGCGTCCCCATCCGGTATATCTTCTCCGTT	8597 bp	pWS158
ACT1 intron	TGGGGACGCCTTAGCCGCAAACTCATCAACGGAATCCGGGGTATGTTCTAGCGCTTGCAC	389 bp	S. cerevisiae gDNA
	CTCTTAAGGAAATCAAGAATGGTCTTTCCGCTCTGTTTGTCTAAACATATAATATAGCAA	389 bp	S. cerevisiae gDNA
Fragment 2	ACAAACAGAGCGGAAAGACCATTCTTGATTTCCTTAAGAGCGACGGATTCGCTAATCGCA	2483 bp	pWS158
	GGATACTGCCCCATTACATGAATTGCAGCCTCAGGGACGTCAGTAGATCATGGAGGTAGG	2483 bp	pWS158
oriT	ACGTCCCTGAGGCTGCAATTCATGTAATGGGGCAGTATCCGTATCTTCCGCTGCATAACC	852 bp	pHflu3 (1)
	GAACGAGGGTAAAAAACCGCCATTGCACTAGGACTTGCCGATCGTCTTGCCTTGCTCGTC	852 bp	pHflu3 (1)
1-Hamadache, S.; Huang, Y. K.; Shedeed, A.; Syed, A.; Karas, B. J. Deletion of HindIIR and HindIIIR Improves DNA Transfer via Electroporation to Haemophilus Influenzae Rd. The Microbe 2024, 4 (100125), 100125. https://doi.org/10.1016/j.microb.2024.100125.

### Sheet: Table S2
Conjugation-Based CRISPR Antifungals (COBRA)
Vida Nasrollai 1, Bogumil J. Karas1*
1Department of Biochemistry, Schulich School of Medicine and Dentistry, Western University, London, ON N6A 5C1, Canada
*Email: bkaras@uwo.ca
Supplemental Table S2. List of plasmids used in this study
plasmid name	gRNA	gene name	protein name	gRNA sequence	gBlocks Gene Fragments	Selection in yeast	ANTIBIOTIC SELECTION (E. COLI)	storage strain	plasmid sequence	reference
pV-g1	gRNA-1	CDC28	cyclin-dependent protein kinase (CDK)	AGACTTGAGAAAGTCGGTGA		URA-HIS	Kanamycin	EPI300	TTGAGATCCTTTTTTTCTGCGCGTAATCTGCTGCTTGCAAACAAAAAAACCACCGCTACCAGCGGTGGTTTGTTTGCCGGATCAAGAGCTACCAACTCTTTTTCCGAAGGTAACTGGCTTCAGCAGAGCGCAGATACCAAATACTGTTCTTCTAGTGTAGCCGTAGTTAGGCCACCACTTCAAGAACTCTGTAGCACCGCCTACATACCTCGCTCTGCTAATCCTGTTACCAGTGGCTGCTGCCAGTGGCGATAAGTCGTGTCTTACCGGGTTGGACTCAAGACGATAGTTACCGGATAAGGCGCAGCGGTCGGGCTGAACGGGGGGTTCGTGCACACAGCCCAGCTTGGAGCGAACGACCTACACCGAACTGAGATACCTACAGCGTGAGCTATGAGA…	this study
pV-g2	gRNA-2	CDC28	cyclin-dependent protein kinase (CDK)	TTAGACTTAAGACCTGGCCA		URA-HIS	Kanamycin	EPI300	TTGAGATCCTTTTTTTCTGCGCGTAATCTGCTGCTTGCAAACAAAAAAACCACCGCTACCAGCGGTGGTTTGTTTGCCGGATCAAGAGCTACCAACTCTTTTTCCGAAGGTAACTGGCTTCAGCAGAGCGCAGATACCAAATACTGTTCTTCTAGTGTAGCCGTAGTTAGGCCACCACTTCAAGAACTCTGTAGCACCGCCTACATACCTCGCTCTGCTAATCCTGTTACCAGTGGCTGCTGCCAGTGGCGATAAGTCGTGTCTTACCGGGTTGGACTCAAGACGATAGTTACCGGATAAGGCGCAGCGGTCGGGCTGAACGGGGGGTTCGTGCACACAGCCCAGCTTGGAGCGAACGACCTACACCGAACTGAGATACCTACAGCGTGAGCTATGAGA…	this study
pV-g3	gRNA-3	RPS3	40S ribosomal protein S3	TGTCACTCCAACCAAGACCG		URA-HIS	Kanamycin	EPI300	gTTGAGATCCTTTTTTTCTGCGCGTAATCTGCTGCTTGCAAACAAAAAAACCACCGCTACCAGCGGTGGTTTGTTTGCCGGATCAAGAGCTACCAACTCTTTTTCCGAAGGTAACTGGCTTCAGCAGAGCGCAGATACCAAATACTGTTCTTCTAGTGTAGCCGTAGTTAGGCCACCACTTCAAGAACTCTGTAGCACCGCCTACATACCTCGCTCTGCTAATCCTGTTACCAGTGGCTGCTGCCAGTGGCGATAAGTCGTGTCTTACCGGGTTGGACTCAAGACGATAGTTACCGGATAAGGCGCAGCGGTCGGGCTGAACGGGGGGTTCGTGCACACAGCCCAGCTTGGAGCGAACGACCTACACCGAACTGAGATACCTACAGCGTGAGCTATGAG…	this study
pV-g4	gRNA-4	RPS18B	Ribosomal Protein of the Small subunit	TCCAACACATTTTACGGTAT		URA-HIS	Kanamycin	EPI300	TTGAGATCCTTTTTTTCTGCGCGTAATCTGCTGCTTGCAAACAAAAAAACCACCGCTACCAGCGGTGGTTTGTTTGCCGGATCAAGAGCTACCAACTCTTTTTCCGAAGGTAACTGGCTTCAGCAGAGCGCAGATACCAAATACTGTTCTTCTAGTGTAGCCGTAGTTAGGCCACCACTTCAAGAACTCTGTAGCACCGCCTACATACCTCGCTCTGCTAATCCTGTTACCAGTGGCTGCTGCCAGTGGCGATAAGTCGTGTCTTACCGGGTTGGACTCAAGACGATAGTTACCGGATAAGGCGCAGCGGTCGGGCTGAACGGGGGGTTCGTGCACACAGCCCAGCTTGGAGCGAACGACCTACACCGAACTGAGATACCTACAGCGTGAGCTATGAGA…	this study
pV-g5	gRNA-5	RPS4A	Protein component of the small (40S) ribosomal subunit	GGAGTCTTAACCAAACGAAT		URA-HIS	Kanamycin	EPI300	gTTGAGATCCTTTTTTTCTGCGCGTAATCTGCTGCTTGCAAACAAAAAAACCACCGCTACCAGCGGTGGTTTGTTTGCCGGATCAAGAGCTACCAACTCTTTTTCCGAAGGTAACTGGCTTCAGCAGAGCGCAGATACCAAATACTGTTCTTCTAGTGTAGCCGTAGTTAGGCCACCACTTCAAGAACTCTGTAGCACCGCCTACATACCTCGCTCTGCTAATCCTGTTACCAGTGGCTGCTGCCAGTGGCGATAAGTCGTGTCTTACCGGGTTGGACTCAAGACGATAGTTACCGGATAAGGCGCAGCGGTCGGGCTGAACGGGGGGTTCGTGCACACAGCCCAGCTTGGAGCGAACGACCTACACCGAACTGAGATACCTACAGCGTGAGCTATGAG…	this study
pV-g6	gRNA-6	RPS4A	Protein component of the small (40S) ribosomal subunit	AATGATAGACAAGAAACAAG		URA-HIS	Kanamycin	EPI300	TTGAGATCCTTTTTTTCTGCGCGTAATCTGCTGCTTGCAAACAAAAAAACCACCGCTACCAGCGGTGGTTTGTTTGCCGGATCAAGAGCTACCAACTCTTTTTCCGAAGGTAACTGGCTTCAGCAGAGCGCAGATACCAAATACTGTTCTTCTAGTGTAGCCGTAGTTAGGCCACCACTTCAAGAACTCTGTAGCACCGCCTACATACCTCGCTCTGCTAATCCTGTTACCAGTGGCTGCTGCCAGTGGCGATAAGTCGTGTCTTACCGGGTTGGACTCAAGACGATAGTTACCGGATAAGGCGCAGCGGTCGGGCTGAACGGGGGGTTCGTGCACACAGCCCAGCTTGGAGCGAACGACCTACACCGAACTGAGATACCTACAGCGTGAGCTATGAGA…	this study
pV-g7	gRNA-7	MCM2	Protein involved in DNA replication	TAATAGAAGACGTAGACGTG		URA-HIS	Kanamycin	EPI300	TTGAGATCCTTTTTTTCTGCGCGTAATCTGCTGCTTGCAAACAAAAAAACCACCGCTACCAGCGGTGGTTTGTTTGCCGGATCAAGAGCTACCAACTCTTTTTCCGAAGGTAACTGGCTTCAGCAGAGCGCAGATACCAAATACTGTTCTTCTAGTGTAGCCGTAGTTAGGCCACCACTTCAAGAACTCTGTAGCACCGCCTACATACCTCGCTCTGCTAATCCTGTTACCAGTGGCTGCTGCCAGTGGCGATAAGTCGTGTCTTACCGGGTTGGACTCAAGACGATAGTTACCGGATAAGGCGCAGCGGTCGGGCTGAACGGGGGGTTCGTGCACACAGCCCAGCTTGGAGCGAACGACCTACACCGAACTGAGATACCTACAGCGTGAGCTATGAGA…	this study
pV-g12	gRNA-12	CDC28		AGACTTGAGAAAGTCGGTGA + TTAGACTTAAGACCTGGCCA	GACTGTTAGACTTGAGAAAGTCGGTGAGTTTTAGAGCTAGAAATAGCAAGTTAAAATAAGGCTAGTCCGTTATCAACTTGAAAAAGTGGCACCGAGTCGGTGCTTTTTTTATTTTTTGTCACTATTGTTATGTAAAATGCCACCTCTGACAGTATGGAACGCAAACTTCTGTCTAGTGGATAGCTGGACATTCCAGGCAGTGCCTCTGCCGCCGGACCCCTCTCGTGATTGGGTAGCTGGACATGCCCTTGTAAGATATAACAAGAGCCTGCCTGTCTAATGATCTCACGGCGAAAGTCGGGGAGACAGCAGCGGCTGCAGACATTATACCGATGTGCTTCAGTATTACATTTTTTGCCTTCAACGCCTTGATTGTTCTATTTTTGCTAATAATAAATC…	URA-HIS	Kanamycin	EPI300	TTGAGATCCTTTTTTTCTGCGCGTAATCTGCTGCTTGCAAACAAAAAAACCACCGCTACCAGCGGTGGTTTGTTTGCCGGATCAAGAGCTACCAACTCTTTTTCCGAAGGTAACTGGCTTCAGCAGAGCGCAGATACCAAATACTGTTCTTCTAGTGTAGCCGTAGTTAGGCCACCACTTCAAGAACTCTGTAGCACCGCCTACATACCTCGCTCTGCTAATCCTGTTACCAGTGGCTGCTGCCAGTGGCGATAAGTCGTGTCTTACCGGGTTGGACTCAAGACGATAGTTACCGGATAAGGCGCAGCGGTCGGGCTGAACGGGGGGGTCGTGCACACAGCCCAGCTTGGAGCGAACGACCTACACCGAACTGAGATACCTACAGCGTGAGCTATGAGA…	this study
pV-g19	gRNA-19	CDC28 and MCM2		AGACTTGAGAAAGTCGGTGA + TAATAGAAGACGTAGACGTG	GACTGTTAGACTTGAGAAAGTCGGTGAGTTTTAGAGCTAGAAATAGCAAGTTAAAATAAGGCTAGTCCGTTATCAACTTGAAAAAGTGGCACCGAGTCGGTGCTTTTTTTATTTTTTGTCACTATTGTTATGTAAAATGCCACCTCTGACAGTATGGAACGCAAACTTCTGTCTAGTGGATAGCTGGACATTCCAGGCAGTGCCTCTGCCGCCGGACCCCTCTCGTGATTGGGTAGCTGGACATGCCCTTGTAAGATATAACAAGAGCCTGCCTGTCTAATGATCTCACGGCGAAAGTCGGGGAGACAGCAGCGGCTGCAGACATTATACCGATGTGCTTCAGTATTACATTTTTTGCCTTCAACGCCTTGATTGTTCTATTTTTGCTAATAATAAATC…	URA-HIS	Kanamycin	EPI300	TTGAGATCCTTTTTTTCTGCGCGTAATCTGCTGCTTGCAAACAAAAAAACCACCGCTACCAGCGGTGGTTTGTTTGCCGGATCAAGAGCTACCAACTCTTTTTCCGAAGGTAACTGGCTTCAGCAGAGCGCAGATACCAAATACTGTTCTTCTAGTGTAGCCGTAGTTAGGCCACCACTTCAAGAACTCTGTAGCACCGCCTACATACCTCGCTCTGCTAATCCTGTTACCAGTGGCTGCTGCCAGTGGCGATAAGTCGTGTCTTACCGGGTTGGACTCAAGACGATAGTTACCGGATAAGGCGCAGCGGTCGGGCTGAACGGGGGGGTCGTGCACACAGCCCAGCTTGGAGCGAACGACCTACACCGAACTGAGATACCTACAGCGTGAGCTATGAGA…	this study
pV-GFP	no gRNA					URA-HIS	Kanamycin	EPI300	TTGAGATCCTTTTTTTCTGCGCGTAATCTGCTGCTTGCAAACAAAAAAACCACCGCTACCAGCGGTGGTTTGTTTGCCGGATCAAGAGCTACCAACTCTTTTTCCGAAGGTAACTGGCTTCAGCAGAGCGCAGATACCAAATACTGTTCTTCTAGTGTAGCCGTAGTTAGGCCACCACTTCAAGAACTCTGTAGCACCGCCTACATACCTCGCTCTGCTAATCCTGTTACCAGTGGCTGCTGCCAGTGGCGATAAGTCGTGTCTTACCGGGTTGGACTCAAGACGATAGTTACCGGATAAGGCGCAGCGGTCGGGCTGAACGGGGGGTTCGTGCACACAGCCCAGCTTGGAGCGAACGACCTACACCGAACTGAGATACCTACAGCGTGAGCTATGAGA…	this study
pSC5						HIS-NTC	Gentamycine	EPI300		Cochrane et al., 2022 (2)
references
2-Cochrane, R. R.; Shrestha, A.; Severo De Almeida, M. M.; Agyare-Tabbi, M.; Brumwell, S. L.; Hamadache, S.; Meaney, J. S.; Nucifora, D. P.; Say, H. H.; Sharma, J.; Soltysiak, M. P. M.; Tong, C.; Van Belois, K.; Walker, E. J. L.; Lachance, M.-A.; Gloor, G. B.; Edgell, D. R.; Shapiro, R. S.; Karas, B. J. Superior Conjugative Plasmids Delivered by Bacteria to Diverse Fungi. BioDesign Res. 2022, 202…

### Sheet: Table S3
Conjugation-Based CRISPR Antifungals (COBRA)
Vida Nasrollai 1, Bogumil J. Karas1*
1Department of Biochemistry, Schulich School of Medicine and Dentistry, Western University, London, ON N6A 5C1, Canada
*Email: bkaras@uwo.ca
Supplemental Table S3. Sequences of the gRNA Oligos
gRNA		Oligo sequences
gRNA-1	Forward	GACTGTTAGACTTGAGAAAGTCGGTGA
	Reverse	aaacTCACCGACTTTCTCAAGTCTAAC
gRNA-2	Forward	GACTGTTTTAGACTTAAGACCTGGCCA
	Reverse	aaacTGGCCAGGTCTTAAGTCTAAAAC
gRNA-3	Forward	GACTGTTTGTCACTCCAACCAAGACCG
	Reverse	aaacCGGTCTTGGTTGGAGTGACAAAC
gRNA-4	Forward	GACTGTTTCCAACACATTTTACGGTAT
	Reverse	aaacATACCGTAAAATGTGTTGGAAAC
gRNA-5	Forward	GACTGTTGGAGTCTTAACCAAACGAAT
	Reverse	aaacATTCGTTTGGTTAAGACTCCAAC
gRNA-6	Forward	GACTGTTAATGATAGACAAGAAACAAG
	Reverse	aaacCTTGTTTCTTGTCTATCATTAAC
gRNA-7	Forward	GACTGTTTAATAGAAGACGTAGACGTG
	Reverse	aaacCACGTCTACGTCTTCTATTAAAC
